# An *in silico* analysis reveals eutherian NLRP3 is distinguished by conserved regulatory features absent in non-eutherian NLRP3-like proteins

**DOI:** 10.64898/2026.04.26.720791

**Authors:** Daniel M. Williams

**Affiliations:** Revvity, 8100 Cambridge Research Park, Cambridge, CB25 9TL, UK

## Abstract

NLRP3 is a cytosolic pattern recognition receptor that controls the formation of an inflammasome, a multimolecular complex that cleaves the pro-inflammatory cytokines interleukin-1β and interleukin-18 into their bioactive forms. NLRP3 has been widely assumed to be conserved across vertebrates, suggesting it plays an indispensable role within the vertebrate innate immune system. Here, gene synteny, phylogeny, and structural analysis were used to examine the evolutionary origins of NLRP3 in greater detail. This analysis revealed that ‘modern’ NLRP3, defined by gene synteny and structural features, is unique to the eutherian lineage. Non-eutherian NLRP genes share limited synteny with the eutherian NLRP3 locus and lack conservation of key features including disc forming residues, cage interfaces, and membrane binding regions. NLRP3’s characteristic regulatory architecture therefore appears to have evolved after eutherians split from marsupials 160 million years ago. Whilst further experimental studies are required to validate the conclusions drawn, these findings have potentially important implications for understanding the beneficial roles of NLRP3 signalling and suggest that eutherian specific regulatory control of NLRP3 activity may have arisen in response to distinct aspects of eutherian physiology.
