## Supplementary Table 1. Sequence identifiers for the eutherian NLRP3 and non-eutherian NLRP proteins analysed. for "An *in silico* analysis reveals eutherian NLRP3 is distinguished by conserved regulatory features absent in non-eutherian NLRP3-like proteins"

### Sheet: Eutherian NLRP3
Number	Accession	Gene name	Species	Genus	Order	Superorder
1	XP_005414307	NLRP3	Chinchilla lanigera	Chinchilla	Rodentia	Euarchontoglires
2	XP_005853233	NLRP3	Myotis brandtii	Myotis	Chiroptera	Laurasiatheria
3	XP_023619604	NLRP3	Myotis lucifugus	Myotis	Chiroptera	Laurasiatheria
4	XP_006764378	NLRP3	Myotis davidii	Myotis	Chiroptera	Laurasiatheria
5	XP_054572755	NLRP3	Eptesicus fuscus	Eptesicus	Chiroptera	Laurasiatheria
6	XP_016058924	NLRP3	Miniopterus natalensis	Miniopterus	Chiroptera	Laurasiatheria
7	XP_036170069	NLRP3	Myotis myotis	Myotis	Chiroptera	Laurasiatheria
8	XP_036306326	NLRP3	Pipistrellus kuhlii	Pipistrellus	Chiroptera	Laurasiatheria
9	XP_059551112	NLRP3	Myotis daubentonii	Myotis	Chiroptera	Laurasiatheria
10	XP_070270222	NLRP3	Myotis yumanensis	Myotis	Chiroptera	Laurasiatheria
11	XP_023396099	NLRP3	Loxodonta africana	Loxodonta	Afrotheria	Afrotheria
12	XP_049731094	NLRP3	Elephas maximus indicus	Elephas	Afrotheria	Afrotheria
13	XP_036864709	NLRP3	Manis javanica	Manis	Pholidota	Laurasiatheria
14	XP_036760075	NLRP3	Manis pentadactyla	Manis	Pholidota	Laurasiatheria
15	XP_047717081	NLRP3	Prionailurus viverrinus	Prionailurus	Carnivora	Laurasiatheria
16	XP_004481114	NLRP3	Dasypus novemcinctus	Dasypus	Xenarthra	Xenarthra
17	XP_008578190	NLRP3	Galeopterus variegatus	Galeopterus	Dermoptera	Euarchontoglires
18	XP_062950368	NLRP3	Cynocephalus volans	Cynocephalus	Dermoptera	Euarchontoglires
19	XP_060053410	NLRP3	Erinaceus europaeus	Erinaceus	Eulipotyphla	Laurasiatheria
20	XP_029797334	NLRP3	Suricata suricatta	Suricata	Carnivora	Laurasiatheria
21	XP_006162090	NLRP3	Tupaia chinensis	Tupaia	Scandentia	Euarchontoglires
22	XP_066217207	NLRP3	Saccopteryx leptura	Saccopteryx	Chiroptera	Laurasiatheria
23	Q96P20	NLRP3	Homo sapiens	Homo	Primates	Euarchontoglires
24	NP_665826.1	NLRP3	Mus musculus	Mus	Rodentia	Euarchontoglires
25	NP_001178571	NLRP3	Rattus norvegicus	Rattus	Rodentia	Euarchontoglires
26	XP_024208856	NLRP3	Pan troglodytes	Pan	Primates	Euarchontoglires
27	NP_001095689	NLRP3	Bos taurus	Bos	Artiodactyla	Laurasiatheria
28	NP_001107823	NLRP3	Macaca mulatta	Macaca	Primates	Euarchontoglires
29	XP_023474026	NLRP3	Equus caballus	Equus	Perissodactyla	Laurasiatheria
30	XP_024110122	NLRP3	Pongo abelii	Pongo	Primates	Euarchontoglires
31	XP_002930408	NLRP3	Ailuropoda melanoleuca	Ailuropoda	Carnivora	Laurasiatheria
32	NP_001243699	NLRP3	Sus scrofa	Sus	Artiodactyla	Laurasiatheria
33	XP_030668339	NLRP3	Nomascus leucogenys	Nomascus	Primates	Euarchontoglires
34	XP_027283134	NLRP3	Cricetulus griseus	Cricetulus	Rodentia	Euarchontoglires
35	XP_003803524	NLRP3	Otolemur garnettii	Otolemur	Primates	Euarchontoglires
36	XP_008966535	NLRP3	Pan paniscus	Pan	Primates	Euarchontoglires
37	XP_003893702	NLRP3	Papio anubis	Papio	Primates	Euarchontoglires
38	XP_010344136	NLRP3	Saimiri boliviensis	Saimiri	Primates	Euarchontoglires
39	XP_004008789	NLRP3	Ovis aries	Ovis	Artiodactyla	Laurasiatheria
40	XP_055236872	NLRP3	Gorilla gorilla gorilla	Gorilla	Primates	Euarchontoglires
41	XP_004277692	NLRP3	Orcinus orca	Orcinus	Artiodactyla	Laurasiatheria
42	XP_033709631	NLRP3	Tursiops truncatus	Tursiops	Artiodactyla	Laurasiatheria
43	XP_004407129	NLRP3	Odobenus rosmarus divergens	Odobenus	Carnivora	Laurasiatheria
44	XP_004420544	NLRP3	Ceratotherium simum simum	Ceratotherium	Perissodactyla	Laurasiatheria
45	XP_004586402	NLRP3	Ochotona princeps	Ochotona	Lagomorpha	Euarchontoglires
46	XP_004657509	NLRP3	Jaculus jaculus	Jaculus	Rodentia	Euarchontoglires
47	XP_012966898	NLRP3	Mesocricetus auratus	Mesocricetus	Rodentia	Euarchontoglires
48	XP_021576492	NLRP3	Ictidomys tridecemlineatus	Ictidomys	Rodentia	Euarchontoglires
49	XP_005350028	NLRP3	Microtus ochrogaster	Microtus	Rodentia	Euarchontoglires
50	XP_045246555	NLRP3	Macaca fascicularis	Macaca	Primates	Euarchontoglires
51	XP_005682853	NLRP3	Capra hircus	Capra	Artiodactyla	Laurasiatheria
52	XP_005891164	NLRP3	Bos mutus	Bos	Artiodactyla	Laurasiatheria
53	XP_025148630	NLRP3	Bubalus bubalis	Bubalus	Artiodactyla	Laurasiatheria
54	XP_006178050	NLRP3	Camelus ferus	Camelus	Artiodactyla	Laurasiatheria
55	XP_015845865	NLRP3	Peromyscus maniculatus bairdii	Peromyscus	Rodentia	Euarchontoglires
56	XP_023990160	NLRP3	Physeter macrocephalus	Physeter	Artiodactyla	Laurasiatheria
57	XP_028020114	NLRP3	Balaenoptera acutorostrata	Balaenoptera	Artiodactyla	Laurasiatheria
58	XP_007988244	NLRP3	Chlorocebus sabaeus	Chlorocebus	Primates	Euarchontoglires
59	XP_008059433	NLRP3	Carlito syrichta	Carlito	Primates	Euarchontoglires
60	XP_008539320	NLRP3	Equus przewalskii	Equus	Perissodactyla	Laurasiatheria
61	XP_008710248	NLRP3	Ursus maritimus	Ursus	Carnivora	Laurasiatheria
62	XP_029422850	NLRP3	Nannospalax galili	Nannospalax	Rodentia	Euarchontoglires
63	XP_010385638	NLRP3	Rhinopithecus roxellana	Rhinopithecus	Primates	Euarchontoglires
64	XP_010844766	NLRP3	Bison bison bison	Bison	Artiodactyla	Laurasiatheria
65	XP_010948582	NLRP3	Camelus bactrianus	Camelus	Artiodactyla	Laurasiatheria
66	XP_010996185	NLRP3	Camelus dromedarius	Camelus	Artiodactyla	Laurasiatheria
67	XP_011727866	NLRP3	Macaca nemestrina	Macaca	Primates	Euarchontoglires
68	XP_011811136	NLRP3	Colobus angolensis palliatus	Colobus	Primates	Euarchontoglires
69	XP_011856258	NLRP3	Mandrillus leucophaeus	Mandrillus	Primates	Euarchontoglires
70	XP_011945143	NLRP3	Cercocebus atys	Cercocebus	Primates	Euarchontoglires
71	XP_012328154	NLRP3	Aotus nancymaae	Aotus	Primates	Euarchontoglires
72	XP_012506305	NLRP3	Propithecus coquereli	Propithecus	Primates	Euarchontoglires
73	XP_044634017	NLRP3	Equus asinus	Equus	Perissodactyla	Laurasiatheria
74	XP_015354231	NLRP3	Marmota marmota marmota	Marmota	Rodentia	Euarchontoglires
75	XP_017400834	NLRP3	Cebus imitator	Cebus	Primates	Euarchontoglires
76	XP_017750471	NLRP3	Rhinopithecus bieti	Rhinopithecus	Primates	Euarchontoglires
77	XP_019820325	NLRP3	Bos indicus	Bos	Artiodactyla	Laurasiatheria
78	XP_020021677	NLRP3	Castor canadensis	Castor	Rodentia	Euarchontoglires
79	XP_070321311	NLRP3	Odocoileus virginianus	Odocoileus	Artiodactyla	Laurasiatheria
80	XP_021033274	NLRP3	Mus caroli	Mus	Rodentia	Euarchontoglires
81	XP_021069132	NLRP3	Mus pahari	Mus	Rodentia	Euarchontoglires
82	XP_022414274	NLRP3	Delphinapterus leucas	Delphinapterus	Artiodactyla	Laurasiatheria
83	XP_023071877	NLRP3	Piliocolobus tephrosceles	Piliocolobus	Primates	Euarchontoglires
84	XP_024610682	NLRP3	Neophocaena asiaeorientalis asiaeorientalis	Neophocaena	Artiodactyla	Laurasiatheria
85	XP_025252718	NLRP3	Theropithecus gelada	Theropithecus	Primates	Euarchontoglires
86	XP_025715877	NLRP3	Callorhinus ursinus	Callorhinus	Carnivora	Laurasiatheria
87	XP_026237913	NLRP3	Urocitellus parryii	Urocitellus	Rodentia	Euarchontoglires
88	XP_026344340	NLRP3	Ursus arctos	Ursus	Carnivora	Laurasiatheria
89	XP_026940238	NLRP3	Sagmatias obliquidens	Sagmatias	Artiodactyla	Laurasiatheria
90	XP_027402556	NLRP3	Bos indicus x Bos taurus	Bos	Artiodactyla	Laurasiatheria
91	XP_027778206	NLRP3	Marmota flaviventris	Marmota	Rodentia	Euarchontoglires
92	XP_027950760	NLRP3	Eumetopias jubatus	Eumetopias	Carnivora	Laurasiatheria
93	XP_028632438	NLRP3	Grammomys surdaster	Grammomys	Rodentia	Euarchontoglires
94	XP_029071413	NLRP3	Monodon monoceros	Monodon	Artiodactyla	Laurasiatheria
95	XP_031209286	NLRP3	Mastomys coucha	Mastomys	Rodentia	Euarchontoglires
96	XP_031992886	NLRP3	Hylobates moloch	Hylobates	Primates	Euarchontoglires
97	XP_032097960	NLRP3	Sapajus apella	Sapajus	Primates	Euarchontoglires
98	XP_032483352	NLRP3	Phocoena sinus	Phocoena	Artiodactyla	Laurasiatheria
99	XP_033052330	NLRP3	Trachypithecus francoisi	Trachypithecus	Primates	Euarchontoglires
100	XP_034362416	NLRP3	Arvicanthis niloticus	Arvicanthis	Rodentia	Euarchontoglires
101	XP_036053369	NLRP3	Onychomys torridus	Onychomys	Rodentia	Euarchontoglires
102	XP_036705311	NLRP3	Balaenoptera musculus	Balaenoptera	Artiodactyla	Laurasiatheria
103	XP_038182881	NLRP3	Arvicola amphibius	Arvicola	Rodentia	Euarchontoglires
104	XP_039074711	NLRP3	Hyaena hyaena	Hyaena	Carnivora	Laurasiatheria
105	XP_040096296	NLRP3	Oryx dammah	Oryx	Artiodactyla	Laurasiatheria
106	XP_040829456	NLRP3	Ochotona curzoniae	Ochotona	Lagomorpha	Euarchontoglires
107	XP_041521223	NLRP3	Microtus oregoni	Microtus	Rodentia	Euarchontoglires
108	XP_042525469	NLRP3	Dipodomys spectabilis	Dipodomys	Rodentia	Euarchontoglires
109	XP_043768438	NLRP3	Cervus elaphus	Cervus	Artiodactyla	Laurasiatheria
110	XP_044095107	NLRP3	Neogale vison	Neogale	Carnivora	Laurasiatheria
111	XP_045423387	NLRP3	Lemur catta	Lemur	Primates	Euarchontoglires
112	XP_045659920	NLRP3	Ursus americanus	Ursus	Carnivora	Laurasiatheria
113	XP_046304393	NLRP3	Marmota monax	Marmota	Rodentia	Euarchontoglires
114	XP_046523349	NLRP3	Equus quagga	Equus	Perissodactyla	Laurasiatheria
115	XP_047632336	NLRP3	Phacochoerus africanus	Phacochoerus	Artiodactyla	Laurasiatheria
116	XP_048296025	NLRP3	Myodes glareolus	Myodes	Rodentia	Euarchontoglires
117	XP_050019531	NLRP3	Alexandromys fortis	Alexandromys	Rodentia	Euarchontoglires
118	XP_050627552	NLRP3	Macaca thibetana thibetana	Macaca	Primates	Euarchontoglires
119	XP_051036497	NLRP3	Phodopus roborovskii	Phodopus	Rodentia	Euarchontoglires
120	XP_052499984	NLRP3	Budorcas taxicolor	Budorcas	Artiodactyla	Laurasiatheria
121	XP_052614327	NLRP3	Peromyscus californicus insignis	Peromyscus	Rodentia	Euarchontoglires
122	XP_053428715	NLRP3	Nycticebus coucang	Nycticebus	Primates	Euarchontoglires
123	XP_054337578	NLRP3	Pongo pygmaeus	Pongo	Primates	Euarchontoglires
124	XP_055090380	NLRP3	Symphalangus syndactylus	Symphalangus	Primates	Euarchontoglires
125	XP_055286454	NLRP3	Moschus berezovskii	Moschus	Artiodactyla	Laurasiatheria
126	XP_055422675	NLRP3	Bubalus kerabau	Bubalus	Artiodactyla	Laurasiatheria
127	XP_057565215	NLRP3	Hippopotamus amphibius kiboko	Hippopotamus	Artiodactyla	Laurasiatheria
128	XP_057631297	NLRP3	Chionomys nivalis	Chionomys	Rodentia	Euarchontoglires
129	XP_058411478	NLRP3	Diceros bicornis minor	Diceros	Perissodactyla	Laurasiatheria
130	XP_058917708	NLRP3	Kogia breviceps	Kogia	Artiodactyla	Laurasiatheria
131	XP_059032013	NLRP3	Mustela lutreola	Mustela	Carnivora	Laurasiatheria
132	XP_059125356	NLRP3	Peromyscus eremicus	Peromyscus	Rodentia	Euarchontoglires
133	XP_059272716	NLRP3	Mustela nigripes	Mustela	Carnivora	Laurasiatheria
134	XP_059775694	NLRP3	Balaenoptera ricei	Balaenoptera	Artiodactyla	Laurasiatheria
135	XP_059862707	NLRP3	Delphinus delphis	Delphinus	Artiodactyla	Laurasiatheria
136	XP_059949721	NLRP3	Mesoplodon densirostris	Mesoplodon	Artiodactyla	Laurasiatheria
137	XP_060002591	NLRP3	Lagenorhynchus albirostris	Lagenorhynchus	Artiodactyla	Laurasiatheria
138	XP_061007116	NLRP3	Dama dama	Dama	Artiodactyla	Laurasiatheria
139	XP_061044576	NLRP3	Eubalaena glacialis	Eubalaena	Artiodactyla	Laurasiatheria
140	XP_061279178	NLRP3	Bos javanicus	Bos	Artiodactyla	Laurasiatheria
141	XP_062045815	NLRP3	Lepus europaeus	Lepus	Lagomorpha	Euarchontoglires
142	XP_065729316	NLRP3	Phocoena phocoena	Phocoena	Artiodactyla	Laurasiatheria
143	XP_065774443	NLRP3	Muntiacus reevesi	Muntiacus	Artiodactyla	Laurasiatheria
144	XP_067589081	NLRP3	Pseudorca crassidens	Pseudorca	Artiodactyla	Laurasiatheria
145	XP_068390804	NLRP3	Eschrichtius robustus	Eschrichtius	Artiodactyla	Laurasiatheria
146	XP_068837298	NLRP3	Capricornis sumatraensis	Capricornis	Artiodactyla	Laurasiatheria
147	XP_069323108	NLRP3	Eulemur rufifrons	Eulemur	Primates	Euarchontoglires
148	XP_069931852	NLRP3	Oryctolagus cuniculus	Oryctolagus	Lagomorpha	Euarchontoglires
149	XP_069447908	NLRP3	Ovis canadensis	Ovis	Artiodactyla	Laurasiatheria
150	XP_019489267	NLRP3	Hipposideros armiger	Hipposideros	Chiroptera	Laurasiatheria
151	XP_032951655	NLRP3	Rhinolophus ferrumequinum	Rhinolophus	Chiroptera	Laurasiatheria
152	XP_037679181	NLRP3	Choloepus didactylus	Choloepus	Xenarthra	Xenarthra
153	XP_045856122	NLRP3	Meles meles	Meles	Carnivora	Laurasiatheria
154	XP_042638740	NLRP3	Orycteropus afer afer	Orycteropus	Afrotheria	Afrotheria
155	XP_035137308	NLRP3	Callithrix jacchus	Callithrix	Primates	Euarchontoglires
156	XP_052051192	NLRP3	Apodemus sylvaticus	Apodemus	Rodentia	Euarchontoglires
157	XP_045140762	NLRP3	Echinops telfairi	Echinops	Afrotheria	Afrotheria
158	XP_037355490	NLRP3	Talpa occidentalis	Talpa	Eulipotyphla	Laurasiatheria
159	XP_060219615	NLRP3	Meriones unguiculatus	Meriones	Rodentia	Euarchontoglires
160	XP_051023782	NLRP3	Acomys russatus	Acomys	Rodentia	Euarchontoglires
161	XP_055450432	NLRP3	Psammomys obesus	Psammomys	Rodentia	Euarchontoglires
162	XP_028390193	NLRP3	Phyllostomus discolor	Phyllostomus	Chiroptera	Laurasiatheria
163	XP_045706558	NLRP3	Phyllostomus hastatus	Phyllostomus	Chiroptera	Laurasiatheria
164	XP_024416695	NLRP3	Desmodus rotundus	Desmodus	Chiroptera	Laurasiatheria
165	XP_037004307	NLRP3	Artibeus jamaicensis	Artibeus	Chiroptera	Laurasiatheria
166	XP_036894578	NLRP3	Sturnira hondurensis	Sturnira	Chiroptera	Laurasiatheria
167	XP_054440035	NLRP3	Pteronotus mesoamericanus	Pteronotus	Chiroptera	Laurasiatheria
168	XP_034885846	NLRP3	Mirounga leonina	Mirounga	Carnivora	Laurasiatheria
169	XP_030890029	NLRP3	Leptonychotes weddellii	Leptonychotes	Carnivora	Laurasiatheria
170	XP_042837018	NLRP3	Panthera tigris	Panthera	Carnivora	Laurasiatheria
171	XP_019294038	NLRP3	Panthera pardus	Panthera	Carnivora	Laurasiatheria
172	XP_021545570	NLRP3	Neomonachus schauinslandi	Neomonachus	Carnivora	Laurasiatheria
173	XP_032253810	NLRP3	Phoca vitulina	Phoca	Carnivora	Laurasiatheria
174	XP_035957901	NLRP3	Halichoerus grypus	Halichoerus	Carnivora	Laurasiatheria
175	XP_042787368	NLRP3	Panthera leo	Panthera	Carnivora	Laurasiatheria
176	XP_045339305	NLRP3	Leopardus geoffroyi	Leopardus	Carnivora	Laurasiatheria
177	XP_064451762	NLRP3	Mirounga angustirostris	Mirounga	Carnivora	Laurasiatheria
178	XP_049504301	NLRP3	Panthera uncia	Panthera	Carnivora	Laurasiatheria
179	XP_058596823	NLRP3	Neofelis nebulosa	Neofelis	Carnivora	Laurasiatheria
180	XP_060492521	NLRP3	Panthera onca	Panthera	Carnivora	Laurasiatheria
181	XP_023109412	NLRP3	Felis catus	Felis	Carnivora	Laurasiatheria
182	XP_014918398	NLRP3	Acinonyx jubatus	Acinonyx	Carnivora	Laurasiatheria
183	XP_030170769	NLRP3	Lynx canadensis	Lynx	Carnivora	Laurasiatheria
184	XP_040310388	NLRP3	Herpailurus yagouaroundi	Herpailurus	Carnivora	Laurasiatheria
185	XP_043429195	NLRP3	Prionailurus bengalensis	Prionailurus	Carnivora	Laurasiatheria
186	XP_046938226	NLRP3	Lynx rufus	Lynx	Carnivora	Laurasiatheria
187	XP_003479471	NLRP3	Cavia porcellus	Cavia	Rodentia	Euarchontoglires
188	XP_023563548	NLRP3	Octodon degus	Octodon	Rodentia	Euarchontoglires
189	XP_021107778	NLRP3	Heterocephalus glaber	Heterocephalus	Rodentia	Euarchontoglires
190	XP_048213570	NLRP3	Perognathus longimembris pacificus	Perognathus	Rodentia	Euarchontoglires

### Sheet: Non-eutherian NLRPs
Accession	Gene name	Locus	Veterbrate lineage	Species
XP_042640828.1	NLRP-LRRC55	INCENP-LRRC55-APLNR	Bird	Tyto Alba
XP_055670515.1	NLRP-LRRC55	INCENP-LRRC55-APLNR	Bird	Falco peregrinus
XP_069660642.1	NLRP-LRRC55	INCENP-LRRC55-APLNR	Bird	Haliaeetus albicilla
XP_072720070.1	NLRP-LRRC55	INCENP-LRRC55-APLNR	Bird	Ciconia boyciana
XP_074698443.1	NLRP-LRRC55	INCENP-LRRC55-APLNR	Bird	Strix aluco
XP_075568307.1	NLRP-LRRC55	INCENP-LRRC55-APLNR	Bird	Pelecanus crispus
XP_076199584.1	NLRP-LRRC55	INCENP-LRRC55-APLNR	Bird	Aptenodytes patagonicus
NP_001335876.2	NLRP-CEND1	CEND1-PDDC1-TALDO	Bird	Gallus gallus
XP_025900634.1,	NLRP-CEND1	CEND1-GATD1-TALDO	Bird	Nothoprocta perdicaria
XP_029894274.1	NLRP-CEND1	CEND1-GATD1-TALDO	Bird	Aquila chrysaetos chrysaetos
XP_041572639.1	NLRP-CEND1	CEND1-GATD1-TALDO	Bird	Taeniopygia guttata
XP_042641337.1	NLRP-CEND1	CEND1-GATD1-TALDO	Bird	Tyto Alba
XP_037257662.1	NLRP-CEND1	CEND1-GATD1-TALDO	Bird	Falco peregrinus
XP_010562685.1	NLRP-CEND1	CEND1-GATD1-TALDO	Bird	Haliaeetus albicilla
XP_072721121.1	NLRP-CEND1	CEND1-GATD1-TALDO	Bird	Ciconia boyciana
XP_009282000.1	NLRP-CEND1	CEND1-GATD1-TALDO	Bird	Aptenodytes forsteri
XP_028604978.1	NLRP-DCTN3	DCTN3-RPP25L	Reptile	Podarcis muralis
XP_062828707.1	NLRP-DCTN3	DCTN3-RPP25L	Reptile	Anolis carolinensis
XP_007430250.1	NLRP-DCTN3	DCTN3-RPP25L	Reptile	Python bivittatus
XP_042311257.1	NLRP-DCTN3	DCTN3-RPP25L	Reptile	Sceloporus undulatus
XP_034956717.2	NLRP-DCTN3	DCTN3-RPP25L	Reptile	Zootoca vivipara
XP_028574426.1	NLRP-BRK1	BRK1- FANCD2- RNF123	Reptile	Podarcis muralis
XP_003217596.2	NLRP-BRK1	BRK1- FANCD2- RNF123	Reptile	Anolis carolinensis
XP_007437864.1	NLRP-BRK1	BRK1- FANCD2- RNF123	Reptile	Python bivittatus
XP_034961841.2	NLRP-BRK1	BRK1- FANCD2- RNF123	Reptile	Zootoca vivipara
XP_072466325.1	NLRP_OR52I1	OR1S1-OR52I1-OR521G2	Marsupial	Notamacropus eugenii
XP_007491160.2	NLRP_OR52I1	OR1S1-OR52I1-OR521G2	Marsupial	Monodelphis domestica
XP_043853722.1	NLRP_OR52I1	OR1S1-OR52I1-OR521G2	Marsupial	Dromiciops gliroides
XP_020823543.1	NLRP_OR52I1	OR1S1-OR52I1-OR521G2	Marsupial	Phascolarctos cinereus
XP_068965038.1	NLRP_OR52I1	OR1S1-OR52I1-OR521G2	Marsupial	Petaurus breviceps papuanus
XP_074073496.1	NLRP_OR52I1	OR1S1-OR52I1-OR521G2	Marsupial	Macrotis lagotis
XP_027722042.1	NLRP_OR52I1	OR1S1-OR52I1-OR521G2	Marsupial	Vombatus ursinu
XP_074163178.1	NLRP_RPS5	RNF225-RPS5-ZNF497	Marsupial	Sminthopsis crassicaudata
XP_056681416.1	NLRP_RPS5	RNF225-RPS5-ZNF497	Marsupial	Monodelphis domestica
XP_027714926.1	NLRP_RPS5	RNF225-RPS5-ZNF497	Marsupial	Vombatus ursinus
XP_068958881.1	NLRP_RPS5	RNF225-RPS5-ZNF497	Marsupial	Petaurus breviceps papuanus
XP_036599090.1	NLRP_RPS5	RNF225-RPS5-ZNF497	Marsupial	Trichosurus vulpecula
XP_072471890.1	NLRP_RPS5	RNF225-RPS5-ZNF497	Marsupial	Notamacropus eugenii
XP_031819969.1	NLRP_RPS5	RNF225-RPS5-ZNF497	Marsupial	Sarcophilus harrisii
XP_051846404.1	NLRP_RPS5	RNF225-RPS5-ZNF497	Marsupial	Antechinus flavipes
XP_038608617.1	NLRP RPS5-A	RNF225-RPS5-ZNF497	Monotreme	Tachyglossus aculeatus
XP_039769327.1	NLRP RPS5-A	RNF225-RPS5-ZNF497	Monotreme	Ornithorhynchus anatinus
XP_038608619.1	NLRP_RPS5-B	RNF225-RPS5-ZNF497	Monotreme	Tachyglossus aculeatus
XP_028930010.1	NLRP_RPS5-B	RNF225-RPS5-ZNF497	Monotreme	Ornithorhynchus anatinus
XP_074979065.1	NLRP-SDHC	SLAMF9-CD8B-SDHC	Reptile	Caretta caretta
XP_008168595.3	NLRP-SDHC	SLAMF9-CD8B-SDHC	Reptile	Chrysemys picta bellii
XP_075764416.1	NLRP-SDHC	SLAMF9-CD8B-SDHC	Reptile	Pelodiscus sinensis
XP_067425713.1	NLRP-SDHC	SLAMF9-CD8B-SDHC	Reptile	Emydura macquarii macquarii
XP_059574344.1	NLRP-SDHC	SLAMF9-CD8B-SDHC	Reptile	Alligator mississippiensis
XP_028566458.2	NLRP-SDHC	SLAMF9-CD8B-SDHC	Reptile	Podarcis muralis
XP_007437819.1	NLRP-SDHC	SLAMF9-CD8B-SDHC	Reptile	Python bivittatus
XP_060125648.1	NLRP-SDHC	SLAMF9-CD8B-SDHC	Reptile	Zootoca vivipara
XP_048699352.1	NLRP-YPEL5	ALK-YPEL5-LBH	Reptile	Caretta caretta
XP_005289599.2	NLRP-YPEL5	ALK-YPEL5-LBH	Reptile	Chrysemys picta bellii
XP_075781463.1	NLRP-YPEL5	ALK-YPEL5-LBH	Reptile	Pelodiscus sinensis
XP_067421485.1	NLRP-YPEL5	ALK-YPEL5-LBH	Reptile	Emydura macquarii macquarii
XP_014453664.1	NLRP-YPEL5	ALK-YPEL5-LBH	Reptile	Alligator mississippiensis
XP_059574028.1	NLRP-PSMB7	GOLGAL24-PSMB7-KLRB1B	Reptile	Alligator mississippiensis
XP_025049791.1	NLRP-PSMB7	GOLGAL24-PSMB7-KLRB1B	Reptile	Alligator Sinensis

### Sheet: Representative sequences
Accession	Gene name	Locus	Total length (Amino acids)	Lineage	Species	Common name
XP_023396099.1	NLRP3	ZNF496-OR11B2	1036	Eutherian	Loxodonta africana	African bush elephant
XP_004481114.2	NLRP3	ZNF496-OR11B2	1035	Eutherian	Dasypus novemcinctus	Nine banded armadillo
XP_036170069.1	NLRP3	ZNF496-OR11B2	1043	Eutherian	Myotis myotis	Greater mouse eared bat
Q96P20.3	NLRP3	ZNF496-OR11B2	1036	Eutherian	Homo sapiens	Human
XP_007491160.2	NLRP_OR52I1	OR1S1-OR52I1-OR521G2	1125	Marsupial	Monodelphis domestica	Grey short tailed opossum
XP_056681416.1	NLRP_RPS5	RNF225-RPS5-ZNF497	1084	Marsupial	Monodelphis domestica	Grey short tailed opossum
XP_028930010.1	NLRP_RPS5-B	RNF225-RPS5-ZNF497	976	Monotreme	Ornithorhynchus anatinus	Platypus
XP_039769327.1	NLRP_RPS5-A	RNF225-RPS5-ZNF497	1074	Monotreme	Ornithorhynchus anatinus	Platypus
XP_055670515.1	NLRP_LRRC55	INCEP-LRRC55-APLNR	1038	Bird	Falco peregrinus	Peregrine falcon
XP_037257662.1	NLRP_CEND1	CEND1-GATD1-TALDO	893	Bird	Falco rusticolus	Gyrfalcon
XP_062828707.1	NLRP_DCTN3	DCTN3-RPP25L	871	Reptile	Anolis carolinensis	Green anole
XP_003217596.2	NLRP_BRK1	BRK1- FANCD2- RNF123	787	Reptile	Anolis carolinensis	Green anole
XP_059574344.1	NLRP-SDHC	SLAMF9-CD8B-SDHC		Reptile	Alligator mississippiensis	American alligator
XP_014453664.1	NLRP-YPEL5	ALK-YPEL5-LBH		Reptile	Alligator mississippiensis	American alligator
XP_059574028.1	NLRP-PSMB7	GOLGAL24-PSMB7-KLRB1B		Reptile	Alligator mississippiensis	American alligator

### Sheet: NLRP12
Accession	Gene name	Species	Common name	Eutherian superorder
XP_004381793.2	NLRP12	Trichechus manatus latirostris	West indian manatee	Afrotheria
XP_006868383.1	NLRP12	Chrysochloris asiatica	Cape golden mole	Afrotheria
KAM6224450.1	NLRP12	Rhynchocyon petersi	Black and rufous sengu	Afrotheria
XP_075393374.1	NLRP12	Tenrec ecaudatus	Tailess tenrec	Afrotheria
P59046	NLRP12	Homo Sapiens	Human	Euarchontoglires
XP_078216983.1	NLRP12	Callithrix jacchus	White tufted ear marmoset	Euarchontoglires
XP_062947945.1	NLRP12	Cynocephalus volans	Flying lemur	Euarchontoglires
XP_073914266.1	NLRP12	Castor canadensis	American beaver	Euarchontoglires
XP_062033647.1	NLRP12	Lepus europeaus	European hare	Euarchontoglires
XP_059109624.1	NLRP12	Peromyscus eremicus	Cactus mouse	Euarchontoglires
E9Q5R7	NLRP12	Mus musculus	Mouse	Euarchontoglires
XP_058386150.1	NLRP12	Diceros bicornis minor	Rhinocerus	Laurasiatheria
XP_024434462.2	NLRP12	Desmodus rotundus	Leaf nose bat	Laurasiatheria
XP_057568754.1	NLRP12	Hippopotamus amphibius kiboko	Hippo	Laurasiatheria
XP_055993226.1	NLRP12	Sorex fumeus	Smoky shrew	Laurasiatheria
XP_025841086.2	NLRP12	Vulpes vulpes	Red fox	Laurasiatheria
XP_040489834.1	NLRP12	Ursus maritimus	Polar bear	Laurasiatheria
XP_037675703.1	NLRP12	Choloepus didactylus	Southern two toed sloth	Xenarthra
XP_004470284.2	NLRP12	Dasypus novemcinctus	Nine banded armadillo	Xenarthra
XP_076986955.1	NLRP12	Tamandua tetradactyla	Southern tamandua	Xenarthra

### Sheet: NLRP6
Accession	Gene name	Species	Common name	Eutherian superorder
XP_004389456.1	NLRP6	Trichechus manatus latirostris	West indian manatee	Afrotheria
XP_049746160.1	NLRP6	Elephas maximus indicus	Indian elephant	Afrotheria
XP_006893395.1	NLRP6	Elephantulus edwardii	Cape elephant shrew	Afrotheria
XP_007947564.1	NLRP6	Orycteropus afer afer	Aardvark	Afrotheria
XP_004717238.2	NLRP6	Echinops telfairi	Lesser hedgehog tenrec	Afrotheria
XP_006893395.1	NLRP6	Elephantulus edwardii	Cage elephant shrew	Afrotheria
XP_006877077.1	NLRP6	Chrysochloris asiatica	Cape golden mole	Afrotheria
P59044	NLRP6	Homo Sapiens	Human	Euarchontoglires
XP_063566893.1	NLRP6	Gorilla Gorilla	Gorilla	Euarchontoglires
NP_001107586.1	NLRP6	Macaca mulatta	Rhesus macaque	Euarchontoglires
XP_072878740.1	NLRP6	Chlorocebus sabaeus	Green monkey	Euarchontoglires
NP_599202.4	NLRP6	Rattus novergicus	Rat	Euarchontoglires
NP_598707.2	NLRP6	Mus musculus	Mouse	Euarchontoglires
XP_070344665.1	NLRP6	Equis asinus	African wild ass	Laurasiatheria
KAF3822427.1	NLRP6	Mirounga leonina	Southern elephant seal	Laurasiatheria
XP_019490092.1	NLRP6	Hipposideros armiger	Great roundleaf bat	Laurasiatheria
KAN3809407.1	NLRP6	Rhinopoma microphyllum	Greater mouse tailed bat	Laurasiatheria
KAN3575413.1	NLRP6	Doryrhina cyclops	Cyclops roudnleaf bat	Laurasiatheria
XP_045039443.2	NLRP6	Desmodus rotundus	Common vampire bat	Laurasiatheria
XP_004441151.1	NLRP6	Ceratotherium simum simum	Rhinocerous	Laurasiatheria
XP_020938186.1	NLRP6	Sus scrofa	Pig	Laurasiatheria
XP_038279905.1	NLRP6	Canis lupis familiraris	Dog	Laurasiatheria
XP_037371545.1	NLRP6	Talpa occidentalis	Iberian mole	Laurasiatheria
XP_036783075.2	NLRP6	Manis pendatactyla	Chinese pangolin	Laurasiatheria
XP_037694208.1	NLRP6	Choloepus didactylus	Two toed sloth	Xenarthra
XP_076971326.1	NLRP6	Tamandua tetradactyla	Southern tamandua	Xenarthra
XP_004474948.1	NLRP6	Dasypus novemcinctus	Nine banded armadillo	Xenarthra

### Sheet: NLRC4
Accession	Gene name	Species	Common name
Q9NPP4	NLRC4	Homo sapiens	Human
XP_014388684.1	NLRC4	Myotis Brandtii	Brandts bat
