## Supplementary Table 2. Sequence identifiers for amphibian and fish NLR proteins. for "An *in silico* analysis reveals eutherian NLRP3 is distinguished by conserved regulatory features absent in non-eutherian NLRP3-like proteins"

### Sheet: Amphibians
Accession	Species	Common name	% ident to huNLRP3	% similarity to huNLRP3	Length (AA)	Adjacent genes
XP_018089008.1	Xenopus laevis	African clawed frog	20.1737	35.3282	883	FCGR1-SLAMF
XP_002944439.2	Xenopus tropicalis	Tropical clawed frog	19.7876	35.9073	885	PRUNE1, IGSF9, transgelin-2, CFAP45, NACHT, LRR and PYD domains-containing protein 3, NACHT, LRR and PYD domains-containing protein 4 isoform X2, XP_031748013.1, NLRP, VSIG8, NACHT, LRR and PYD domains-containing protein 12
XP_031747825.1	Xenopus tropicalis	Tropical clawed frog	19.9807	35.2317	882	protein turtle homolog A isoform X1, TAGLN2, CFAP45, NLRP, NLRP14, VSIG8
XP_029470640.1	Rhinatrema bivittatum	Two lined caecillian	29.7297	45.4633	1028	activator of basal transcription 1 isoform X1, metabotropic glutamate receptor 6-like, NLRP, caM kinase-like vesicle-associated protein, NADH dehydrogenase [ubiquinone] 1 beta subcomplex subunit 11
XP_018424875.1	Nanorana parkeri	Xizang plateau frog	34.4595	50.8687	1011	MRPL1-6oocyte zinc finger protein XlCOF7.1-like, ZFP345-L, gastrula zinc finger protein XlCGF48.2-like, XP_018424874.1, NLRP, XP_018424876.1, ZFP850
XP_069461369.1	Ambystoma mexicanum	Axolotl	38.417	52.8958	1095	ZFP182, NACHT, LRR and PYD domains-containing protein 12-like, NLRP, VOMERONASAL TYPE-2 RECEPTOR 26-LIKE-
XP_069461390.1	Ambystoma mexicanum	Axolotl	35.3282	51.9305	1106	ZNF-501, OR2G3-L (42.9% similarity to huOR2G3), OR2K2, OR2D2, OR13C4L, KIAA1958, ZFP271, NLRP, ZFP777, B4GALNT2, OR6C70L, OR2K2L
XP_069059715.1	Pleurodeles waltl	Iberian ribbed newt	38.8996	54.6332	1083	ZNF84, ZNF420, ZNF850, NLRP, ZNF135
						NLRP protein accession number refers to highlighted in green
						ZNF genes = purple
						OR genes = orange
						TRIM genes = light blue

### Sheet: Fish
Accession	Species	Common name	% ident to huNLRP3	% similarity to huNLRP3	Length (AA)	Adjacent genes
XP_069036283.1	Lepisosteus oculatus	Spotted gar	31.24	49	1271	latent-transforming growth factor beta-binding protein 3-likeNACHT, LRR and PYD domains-containing protein 12-like, NLRP, cytosolic phospholipase A2 gamma-like isoform X1,
XP_069036192.1	Lepisosteus oculatus	Spotted gar	32.03	50	1100	synaptonemal complex protein 1-like, interferon-induced protein 44-like isoform X1, NLRP, coiled-coil domain-containing protein 186-like, Ig lambda-3 chain C region-like
XP_073803374.1	Danio rerio	Zebrafish	34.04	51	1307	XP_068076096.1 (ZNF569 - 48.36% identity, 81% coverage), XP_068076122.1 (ZNF180 - 65.64% identity, 79% coverage), XP_068076086.2 (ZNF721 - 51.7% identity, ), NLRP, XP_073804088.1 (ZNF879 - 60.08% identity, 100% cov), XP_073803977.1, NACHT, LRR and PYD domains-containing protein 3-like isoform X1,
XP_073809591.1	Danio rerio	Zebrafish	30.97	48	1062	ACVR2AB, ARC4, NTAN1, TXNRD3, NLRP, PlexinA1, CHCHD6B, TPRA1
XP_011476044.1	Oryzias latipes	Japanese medaka	30.63	47	1146	KAT8, RNF25, ANAPC2, SRRM2, NLRP, RAB40, XP_078806939.1, XYLOC, MAP2K4A
XP_064414401.1	Latimeria chalumnae	Coelacanth	37.38	54	970	receptor-interacting serine/threonine-protein kinase 2-like, large ribosomal subunit protein eL13-like, Pyrin-domain containing protein 1, TRIM35-L, NLRP, adenine phosphoribosyltransferase-like, TRIM39-L
XP_064411385.1	Latimeria chalumnae	Coelacanth	34.76	53	1008	SOUL4, serum response factor isoform X1, Cullin isoform X9, MRPL2, phosphofurin acidic cluster sorting protein 2 isoform X3, NLRP
XP_007887799.1	Callorhinchus milii	Elephant shark	29.72	49	1005	Otolin-1 like, Beta arrestin, ATG16, INPP5D, NLRP, G-protein coupled receptor 55-like, MAP6D1, YEATS2, KLHL24A
XP_042201406.1	Callorhinchus milii	Elephant shark	30.78	49	1091	Ig heavy chain C region, membrane-bound form-like, NLRP, Ig heavy chain C region, membrane-bound form-like
XP_045579064.1	Salmo salar	Atlantic salmon	31.48	47	1368	caspase-1, NLRP, NACHT, LRR and PYD domains-containing protein 5, LOW QUALITY PROTEIN: calcium/calmodulin-dependent protein kinase type II delta 2 chain, XP_045579065.1 (NLRC5), XP_045579016.1 (nucleotide-binding oligomerization domain-containing protein 1)
XP_029586683.1	Salmo salar	Atlantic salmon	31.54	47	1176	potassium voltage-gated channel subfamily S member 3-like, wdr35, matn3b, G-protein coupled receptor family C group 6 member A-like, G-protein coupled receptor family C group 6 member A-like, NLRP, ankyrin repeat and EF-hand domain-containing protein 1-like, SNAP25B
XP_045579063.1	Salmo salar	Atlantic salmon	31.5	47	1003	thioredoxin, NACHT, LRR and PYD domains-containing protein 12 isoform X1, keratin-associated protein 5-1, XP_045578989.1, NLRP, NACHT, LRR and PYD domains-containing protein 1 homolog
XP_030227691.1	Gadus morhua	Atlantic cod	31.02	47	1146	SLC35E1, mediator of RNA polymerase II transcription subunit 26 isoform X1, NLR family CARD domain-containing protein 3, NLRP, NLRP3-L, NLRP3-L, SMIM7, TMEM38A, COMP
XP_030208265.1	Gadus morhua	Atlantic cod	30.53	47	1164	ARFGEF2, PARD6B, ADNPB, collagen alpha-1 (XX) chain isoform X2, SLC35H1, NLR family CARD domain-containing protein 3-like, NLRP, NACHT, LRR and PYD domains-containing protein 12-like,
						NLRP protein accession number refers to highlighted in green
						ZNF genes = purple
						OR genes = orange
						TRIM genes = light blue
